# Differential *EDS1* requirement for cell death activities of plant TIR-domain proteins

**DOI:** 10.1101/2021.11.29.470438

**Authors:** Oliver Johanndrees, Erin L. Baggs, Charles Uhlmann, Federica Locci, Henriette L. Läßle, Katharina Melkonian, Kiara Käufer, Joram A. Dongus, Hirofumi Nakagami, Ksenia V. Krasileva, Jane E. Parker, Dmitry Lapin

## Abstract

Toll/interleukin-1 Receptor (TIR) domains are integral to immune systems across all domains of life. TIRs exist as single-domain and as larger receptor or adaptor proteins. In plants, TIRs constitute N-terminal domains of nucleotide-binding leucine-rich repeat (NLR) immune receptors. Although TIR-NLR and TIR signaling requires the Enhanced disease susceptibility 1 (EDS1) protein family, TIR domains persist in species that have incomplete or no EDS1 members. To assess whether particular TIR groups appear with EDS1, we searched for TIR-EDS1 co-occurrence patterns. Using a large-scale phylogenetic analysis of TIR domains from 39 algae and land plant species, we identify four conserved TIR groups, two of which are TIR-NLRs present in eudicots and two are more widespread. Presence of one TIR-only protein group is highly correlated with EDS1 and members of this group elicit *EDS1*-dependent cell death. By contrast, a more widely represented TIR group of TIR-NB-WD40/TPR (TNP) proteins (formerly called XTNX) has at least one member which can induce *EDS1*-independent cell death. Our data provide a new phylogeny-based plant TIR classification and identify TIR groups that appear to have evolved with and are dependent on *EDS1*, while others have *EDS1*-independent activity.

**One sentence summary:** Land plants have evolved four conserved TIR groups
