## Supplementary material for "Differential *EDS1* requirement for cell death activities of plant TIR-domain proteins": Supplementary-Table-1_V2_20211116.xlsx

### Sheet: Sheet1
species	genome version	source	downloaded
Amaranthus hypochondriacus	v1.0.protein_primaryTranscriptOnly	Phytozome v12	2018-10-19
Amborella trichopoda	AMTR1.0.pep.all	Ensebml release 58	2018-10-19
Ananas comosus	v3.protein_primaryTranscriptOnly	Phytozome v12	2018-10-19
Arabidopsis thaliana	TAIR10.protein_primaryTranscriptOnly	Phytozome v12	2018-10-19
Beta vulgaris	RefBeet-1.2.2.pep.all	Ensebml release 58	2018-10-19
Brachypodium distachyon	v3.1.protein_primaryTranscriptOnly	Phytozome v12	2018-10-19
Ceratophyllum demersum		https://doi.org/10.1038/s41477-020-0594-6	2020-03-26
Chara braunii	GCA_003427395.1_Cbr_1.0_protein	https://doi.org/10.1016/j.cell.2018.06.033	2020-03-26
Chlamydomonas reinhardtii	v5.5.protein_primaryTranscriptOnly	Phytozome v12	2018-10-19
Cinnamomum micranthum		https://doi.org/10.1038/s41477-018-0337-0	2020-03-26
Coccomyxa subellipsoidea C-169	v2.0.protein_primaryTranscriptOnly	Phytozome v12	2018-10-19
Daucus carota	v2.0.protein_primaryTranscriptOnly	Phytozome v12	2018-10-19
Dunaliella salina	v1.0.protein_primaryTranscriptOnly	Phytozome v12	2018-10-19
Eucalyptus grandis	v2.0.protein_primaryTranscriptOnly	Phytozome v12	2018-10-19
Euryale ferox		https://doi.org/10.1038/s41477-020-0594-6	2020-03-26
Hordeum vulgare	Hv_IBSC_PGSB_v2.pep.all	Ensebml release 58	2018-10-19
Linum usitatissimum	v1.0.protein_primaryTranscriptOnly	Phytozome v12	2018-10-19
Marchantia polymorpha	v3.1.protein_primaryTranscriptOnly	Phytozome v12	2018-10-19
Micromonas pusilla CCMP1545	v3.0.protein_primaryTranscriptOnly	Phytozome v12	2018-10-19
Mimulus guttatus	v2.0.protein_primaryTranscriptOnly	Phytozome v12	2018-10-19
Musa acuminata	v1.protein_primaryTranscriptOnly	Phytozome v12	2018-10-19
Nicotiana benthamiana		https://doi.org/10.1186/s12864-019-6058-6	2020-01-22
Nymphaea colorata		https://doi.org/10.1038/s41586-019-1852-5	2020-01-23
Oryza sativa	v7.0.protein_primaryTranscriptOnly	Phytozome v12	2018-10-19
Ostreococcus lucimarinus	v2.0.protein_primaryTranscriptOnly	Phytozome v12	2018-10-19
Panicum hallii	v2.0.protein_primaryTranscriptOnly	Phytozome v12	2018-10-19
Persea americana	29305-CDS-prot	https://doi.org/10.1073/pnas.1822129116	2020-03-26
Phaseolus vulgaris	v2.1.protein_primaryTranscriptOnly	Phytozome v12	2018-10-19
Physcomitrella patens	v3.3.protein_primaryTranscriptOnly	Phytozome v12	2018-10-19
Picea abies	1.0-HC-pep	Congenie	2018-10-19
Pinus taeda	v1.01.scaffolds.trimmed.all.maker.proteins.highq_whole	Congenie	2018-10-19
Populus trichocarpa	v3.0.protein_primaryTranscriptOnly	Phytozome v12	2018-10-19
Prunus persica	v2.1.protein_primaryTranscriptOnly	Phytozome v12	2018-10-19
Selaginella moellendorffii	v1.0.protein_primaryTranscriptOnly	Phytozome v12	2018-10-19
Solanum lycopersicum	ITAG2.4.protein_primaryTranscriptOnly	Phytozome v12	2018-10-19
Sphagnum fallax	v0.5.protein_primaryTranscriptOnly	Phytozome v12	2018-10-19
Vitis vinifera	Genoscope.12X.protein_primaryTranscriptOnly	Phytozome v12	2018-10-19
Volvox carteri	v2.1.protein_primaryTranscriptOnly	Phytozome v12	2018-10-19
Zea mays	AGPv4.pep.all	Ensebml release 58	2018-10-19
