## Supplementary material for "Differential *EDS1* requirement for cell death activities of plant TIR-domain proteins": Supplementary-Table-2_V1_20211114.xlsx

### Sheet: Sheet1
domain name	HMMER accession
C-JID	PF20160.1
DUF1863	PF08937.11
LRR_1	PF00560.33
LRR_2	PF07723.13
LRR_3	PF07725.12
LRR_4	PF12799.7
LRR_5	PF13306.6
LRR_6	PF13516.6
LRR_8	PF13855.6
LRR_9	PF14580.6
NB-ARC	PF00931.22
SEFIR	PF08357.11
TIR	PF01582.20
TIR_2	PF13676.6
TIR_2	PF13676.5
TIR-like	PF10137.9
TPR_1	PF00515.29
TPR_10	PF13374.7
TPR_11	PF13414.7
TPR_12	PF13424.7
TPR_14	PF13428.7
TPR_15	PF13429.7
TPR_16	PF13432.7
TPR_17	PF13431.7
TPR_18	PF13512.7
TPR_19	PF14559.7
TPR_2	PF07719.18
TPR_20	PF14561.7
TPR_21	PF09976.10
TPR_3	PF07720.13
TPR_4	PF07721.15
TPR_5	PF12688.8
TPR_6	PF13174.7
TPR_7	PF13176.7
TPR_8	PF13181.7
TPR_9	PF13371.7
