## Supplementary material for "Differential *EDS1* requirement for cell death activities of plant TIR-domain proteins": Supplementary-Table-3_V1_20111111.xlsx

### Sheet: Sheet1
Species	EDS1	PAD4	SAG101	TNP	conservedTIR-only	TNL #1	TNL #2	total nr TNLs	total nr TNs	total nr TIR-only	Note
Amborella trichopoda	2	0	1	1	0	0	0	13	4	9
Nymphaea colorata	2	0	4	2	0	0	0	41	15	39
Euryale ferox	9	0	10	3	0	0	0	56	10	19
Persea americana	1	1	0	1	3	0	0	0	0	3
Cinnamomum micranthum	1	1	0	2	3	2	0	2	0	3
Musa acuminata	1	2	0	3	1	0	0	0	0	1
Ananas comosus	1	2	0	4	1	0	0	0	0	1
Zea mays	1	2	0	1	3	0	0	0	0	3
Panicum hallii	1	1	0	2	3	0	0	0	0	3
Oryza sativa subsp. jap.	1	1	0	3	1	0	0	0	0	1
Hordeum vulgare	1	1	0	2	1	0	0	0	0	1
Brachypodium distachyon	1	1	0	3	1	0	0	0	0	1
Eucalyptus grandis	7	0	13	2	4	3	0	186	105	117	TBLASTN searches identify PAD4-like sequences
Phaseolus vulgaris	2	2	1	3	4	2	0	64	19	19
Prunus persica	3	1	3	1	2	2	24	95	24	24
Arabidopsis thaliana	2	1	1	1	2	2	0	84	15	29
Daucus carota	5	1	4	1	2	1	1	3	0	3
Mimulus guttata	1	1	0	2	2	0	0	0	0	2
Solanum lycopersicum	1	1	2	1	2	2	10	19	4	11
Nicotiana benthamiana	2	1	3	2	2	1	8	14	4	4
Vitis vinifera	5	1	6	1	2	1	0	19	4	8
Beta vulgaris	1	1	0	2	1	2	0	1	0	2	TNL #1 has TIR-only architecture
Amaranthus hypochondriacus	1	2	0	2	1	1	0	1	0	1
Linum usitatissimum	2	2	7	2	2	0	3	90	21	38
Populus trichocarpa	2	2	6	1	4	3	54	110	38	48
Picea abies	10	21	0	1	0	0	0	13	33	53
Pinus taeda	5	19	0	1	0	0	0	170	100	115
Sphagnum fallax	0	0	0	1	0	0	0	33	4	3
Marchantia polymorpha	0	0	0	1	0	0	0	0	0	0
Physcomitrella patens	0	0	0	3	0	0	0	6	0	3
Ceratophyllum demersum	0	0	0	4	0	0	0	0	0	0
Selaginella moellendorffii	0	0	0	0	0	0	0	0	1	0
Coccomyxa subellipsoidea	0	0	0	0	0	0	0	0	0	0	no TIR homology found
Ostreococcus tauri	0	0	0	0	0	0	0	0	0	0	no TIR homology found
Chlamydomonas reinhardtii	0	0	0	0	0	0	0	0	0	1
Dunaliella salina	0	0	0	0	0	0	0	0	0	5
Micromonas pusilla	0	0	0	0	0	0	0	0	0	1
Volvox carteri	0	0	0	0	0	0	0	0	0	1
Chara braunii	0	0	0	0	0	0	0	0	0	0	no TIR homology found
