## Supplementary material for "Differential *EDS1* requirement for cell death activities of plant TIR-domain proteins": Supplementary-Table-4_V2_20211116.xlsx

### Sheet: Sheet1
ID	orientation	purpose	gene ID	sequence 5'-3'
nDL678	fw	TOPO cloning of OsTIR-NoStop CDS	LOC_Os07g37950	CACCATGTCGTCCACCGGGCTTTCC
nDL763	rv	TOPO cloning of OsTIR-NoStop CDS	LOC_Os07g37950	TGCCAGCCTGGACATGATCATAT
nDL684	fw	TOPO cloning of HvTIR-NoStop CDS	HORVU2Hr1G039670	CACCATGGCCTCAACCGGAGTTTC
nDL762	rv	TOPO cloning of HvTIR-NoStop CDS	HORVU2Hr1G039670	TGCGAGCCTTGAAACGATCG
nOJ017	fw	SDM of OsTIR E133A	LOC_Os07g37950	CGAGTATTGCCTCCGCGcGCTCGCCCTCCTCGTCGAGTC
nOJ018	rv	SDM of OsTIR E133A	LOC_Os07g37950	GACTCGACGAGGAGGGCGAGCgCGCGGAGGCAATACTCG
nOJ015	fw	SDM of HvTIR E128A	HORVU2Hr1G039670	CGGAGTACTGCCTCTGGGcGCTCGCCATGCTCGTGGAGTC
nOJ016	rv	SDM of HvTIR E128A	HORVU2Hr1G039670	GACTCCACGAGCATGGCGAGCgCCCAGAGGCAGTACTCCG
nOJ045	fw	SDM of OsTIR G188R	LOC_Os07g37950	CGAGGTCAAGAACACAGTCcGCCTCACCTACGACACAGCC
nOJ046	rv	SDM of OsTIR G188R	LOC_Os07g37950	GGCTGTGTCGTAGGTGAGGCgGACTGTGTTCTTGACCTCG
nOJ043	fw	SDM of HvTIR G183R	HORVU2Hr1G039670	CGAGGCCAAGAACACCGTCcGCCTCACCTACGACTCGGCC
nOJ044	rv	SDM of HvTIR G183R	HORVU2Hr1G039670	GGCCGAGTCGTAGGTGAGGCgGACGGTGTTCTTGGCCTCG
nOJ184	fw	BP cloning of AT5G56220-NoStop CDS	AT5G56220	GGGGACAAGTTTGTACAAAAAAGCAGGCTTCATGAAGGGAATAGAAGAAGAAGC
nOJ185	rv	BP cloning of AT5G56220-NoStop CDS	AT5G56220	GGGGACCACTTTGTACAAGAAAGCTGGGTATATCTTGCTTCTCATTCTGACTA
nOJ182	fw	BP cloning of AT4G23440-NoStop CDS	AT4G23440	GGGGACAAGTTTGTACAAAAAAGCAGGCTTCATGGATTCTCGAGGTGACAGTTC
nOJ183	rv	BP cloning of AT4G23440-NoStop CDS	AT4G23440	GGGGACCACTTTGTACAAGAAAGCTGGGTACGGTGAAGTGTTATGAATCTGA
nDL682	fw	TOPO cloning of HORVU5Hr1G072030-NoStop CDS	HORVU5Hr1G072030	CACCATGGAAGGGGGGGAGCAAAAA
nOJ088	rv	TOPO cloning of HORVU5Hr1G072030-NoStop CDS	HORVU5Hr1G072030	tgcGATTTTGCTGCGGTACCTAACC
nDL686	fw	TOPO cloning of HORVU3Hr1G073690-NoStop CDS	HORVU3Hr1G073690	CACCATGGAGCTTCAAGAGGAAAGC
nOJ093	rv	TOPO cloning of HORVU3Hr1G073690-NoStop CDS	HORVU3Hr1G073690	tgcACTAAGGTGGACGTTTGTAAG
nOJ086	fw	TOPO cloning of Mapoly0134s0035-NoStop CDS	Mapoly0134s0035	caccATGGATAATGGTTCCGCATCTG
nOJ087	rv	TOPO cloning of Mapoly0134s0035-NoStop CDS	Mapoly0134s0035	tgcGGCGTTGTTGCGAGCCCGGACC
nCU079	-	Mapoly0134s0035 guide RNA #1	Mapoly0134s0035	CTCGGCAATGCTGTGAGAGACGGA
nCU077	-	Mapoly0134s0035 guide RNA #2	Mapoly0134s0035	CTCGGCACGCGAGCGACGACGACG
nOJ175	fw	Mapoly0134s0035 genotyping	Mapoly0134s0035	ATTGGGCTCGTGGATGGTTA
nOJ176	rv	Mapoly0134s0035 genotyping	Mapoly0134s0035	CGATGGAGTGGACATGAGGA
nJAD075	-	Niben101Scf08517g00007.1 guide RNA	Niben101Scf08517g00007.1	attgATTTGCAATCTTGATGGTAA
nJAD077	-	Niben101Scf10074g00009.1 guide RNA	Niben101Scf10074g00009.1	attgACCAATTTCTGCTGACCTGA
nJAD079	-	Niben101Scf11738g00026.1 guide RNA	Niben101Scf11738g00026.1	attGGTGCCTTAGATGCTAATTT
nJAD081	-	Niben101Scf04988g02021.1 guide RNA	Niben101Scf04988g02021.1	attgTATGTTGATATCAGGGACTT
nOJ001	fw	Niben101Scf08517g00007.1 genotyping	Niben101Scf08517g00007.1	GGAGAGTGTTCCCATCCGAA
nOJ002	rv	Niben101Scf08517g00007.1 genotyping	Niben101Scf08517g00007.1	AGTGGCCCTTGGAGAAATGT
nOJ003	fw	Niben101Scf10074g00009.1 genotyping	Niben101Scf10074g00009.1	TGTTATCTCCTTGGTTCCTCAAA
nOJ004	rv	Niben101Scf10074g00009.1 genotyping	Niben101Scf10074g00009.1	GTGGGCAACTGAGGTAGGAG
nOJ005	fw	Niben101Scf11738g00026.1 genotyping	Niben101Scf11738g00026.1	GCACGACGTCAAGAAACCTAT
nOJ006	rv	Niben101Scf11738g00026.1 genotyping	Niben101Scf11738g00026.1	TGGGCCAATGTTATAACTCGC
nOJ007	fw	Niben101Scf04988g02021.1 genotyping	Niben101Scf04988g02021.1	TACGACAGGAGATTGCCCTT
nOJ008	rv	Niben101Scf04988g02021.1 genotyping	Niben101Scf04988g02021.1	GATAAGCATCCGACAACCTGG
EB-390-Zm9878ENSA_glu2_F1	fw	SDM of ZmTNP E130A	GRMZ2G039878	CAATCCGTACGCTGTAGCGGAGATCCAAGTGTTC
EB-391	rv	SDM of ZmTNP E130A	GRMZ2G039878	CACTTGGATCTCCGCTACAGCGTACGGATTGGCTAAGC
EB-392	fw	SDM of ZmTNP E131A	GRMZ2G039878	CCGTACGCTGTAGAGGCGATCCAAGTGTTCCTCG
EB-393	rv	SDM of ZmTNP E131A	GRMZ2G039878	GAGGAACACTTGGATCGCCTCTACAGCGTACGG
EB_62	fw	GoldenGate Cloning of GRMZ2G039878 synthetics	GRMZ2G039878	CGGAGGTCTCGAATGGCAGCCGCTAGTTCAAG
EB_63	rv	GoldenGate Cloning of GRMZ2G039878 synthetics	GRMZ2G039878	GCGAGGTCTCGCCTGAAGATTTGGCAAACGTG
EB_64	fw	GoldenGate Cloning of GRMZ2G039878 synthetics	GRMZ2G039878	CGGGTCTCACAGGGTGTCAGAGTTTTGGAATTGGGTAATTTG
EB_65	rv	GoldenGate Cloning of GRMZ2G039878 synthetics	GRMZ2G039878	GAGGTCTCgCGAAGCAACACGAACAGTTTGTTCTAAG
