## Supplementary material for "Differential *EDS1* requirement for cell death activities of plant TIR-domain proteins": Supplementary-Table-5_V1_20211111.xlsx

### Sheet: TableS4
SRA_accession	Host_species	Trigger	Induction_status	Time_point	Additional_info
SRR5819849	Hordeum vulgare	Bgh isolate 5874	untriggered	0 hai	WT
SRR5819850	Hordeum vulgare	Bgh isolate 5874	untriggered	0 hai	WT
SRR5819851	Hordeum vulgare	Bgh isolate 5874	untriggered	0 hai	WT
SRR5819852	Hordeum vulgare	Bgh isolate 5874	triggered	16 hai	WT
SRR5819853	Hordeum vulgare	Bgh isolate 5874	triggered	16 hai	WT
SRR5819854	Hordeum vulgare	Bgh isolate 5874	triggered	16 hai	WT
SRR5819855	Hordeum vulgare	Bgh isolate 5874	triggered	20 hai	WT
SRR5819856	Hordeum vulgare	Bgh isolate 5874	triggered	20 hai	WT
SRR5819857	Hordeum vulgare	Bgh isolate 5874	triggered	20 hai	WT
SRR5819858	Hordeum vulgare	Bgh isolate 5874	triggered	24 hai	WT
SRR5819859	Hordeum vulgare	Bgh isolate 5874	triggered	24 hai	WT
SRR5819860	Hordeum vulgare	Bgh isolate 5874	triggered	24 hai	WT
SRR5819862	Hordeum vulgare	Bgh isolate 5874	triggered	32 hai	WT
SRR5819863	Hordeum vulgare	Bgh isolate 5874	triggered	32 hai	WT
SRR5819864	Hordeum vulgare	Bgh isolate 5874	triggered	48 hai	WT
SRR5819865	Hordeum vulgare	Bgh isolate 5874	triggered	48 hai	WT
SRR5819866	Hordeum vulgare	Bgh isolate 5874	triggered	48 hai	WT
SRR5819867	Hordeum vulgare	Bgh isolate 5874	untriggered	0 hai	mla6
SRR5819868	Hordeum vulgare	Bgh isolate 5874	untriggered	0 hai	mla6
SRR5819869	Hordeum vulgare	Bgh isolate 5874	untriggered	0 hai	mla6
SRR5819870	Hordeum vulgare	Bgh isolate 5874	triggered	16 hai	mla6
SRR5819871	Hordeum vulgare	Bgh isolate 5874	triggered	16 hai	mla6
SRR5819872	Hordeum vulgare	Bgh isolate 5874	triggered	16 hai	mla6
SRR5819873	Hordeum vulgare	Bgh isolate 5874	triggered	20 hai	mla6
SRR5819874	Hordeum vulgare	Bgh isolate 5874	triggered	20 hai	mla6
SRR5819875	Hordeum vulgare	Bgh isolate 5874	triggered	20 hai	mla6
SRR5819876	Hordeum vulgare	Bgh isolate 5874	triggered	24 hai	mla6
SRR5819877	Hordeum vulgare	Bgh isolate 5874	triggered	24 hai	mla6
SRR5819878	Hordeum vulgare	Bgh isolate 5874	triggered	24 hai	mla6
SRR5819879	Hordeum vulgare	Bgh isolate 5874	triggered	32 hai	mla6
SRR5819880	Hordeum vulgare	Bgh isolate 5874	triggered	32 hai	mla6
SRR5819881	Hordeum vulgare	Bgh isolate 5874	triggered	32 hai	mla6
SRR5819882	Hordeum vulgare	Bgh isolate 5874	triggered	48 hai	mla6
SRR5819883	Hordeum vulgare	Bgh isolate 5874	triggered	48 hai	mla6
SRR5819884	Hordeum vulgare	Bgh isolate 5874	triggered	48 hai	mla6
SRR5819885	Hordeum vulgare	Bgh isolate 5874	untriggered	0 hai	rar3
SRR5819886	Hordeum vulgare	Bgh isolate 5874	untriggered	0 hai	rar3
SRR5819887	Hordeum vulgare	Bgh isolate 5874	untriggered	0 hai	rar3
SRR5819888	Hordeum vulgare	Bgh isolate 5874	triggered	16 hai	rar3
SRR5819889	Hordeum vulgare	Bgh isolate 5874	triggered	16 hai	rar3
SRR5819890	Hordeum vulgare	Bgh isolate 5874	triggered	16 hai	rar3
SRR5819891	Hordeum vulgare	Bgh isolate 5874	triggered	20 hai	rar3
SRR5819892	Hordeum vulgare	Bgh isolate 5874	triggered	20 hai	rar3
SRR5819893	Hordeum vulgare	Bgh isolate 5874	triggered	20 hai	rar3
SRR5819894	Hordeum vulgare	Bgh isolate 5874	triggered	24 hai	rar3
SRR5819895	Hordeum vulgare	Bgh isolate 5874	triggered	24 hai	rar3
SRR5819896	Hordeum vulgare	Bgh isolate 5874	triggered	24 hai	rar3
SRR5819897	Hordeum vulgare	Bgh isolate 5874	triggered	32 hai	rar3
SRR5819898	Hordeum vulgare	Bgh isolate 5874	triggered	32 hai	rar3
SRR5819900	Hordeum vulgare	Bgh isolate 5874	triggered	48 hai	rar3
SRR5819901	Hordeum vulgare	Bgh isolate 5874	triggered	48 hai	rar3
SRR5819902	Hordeum vulgare	Bgh isolate 5874	triggered	48 hai	rar3
SRR5819903	Hordeum vulgare	Bgh isolate 5874	untriggered	0 hai	bln1
SRR5819904	Hordeum vulgare	Bgh isolate 5874	untriggered	0 hai	bln1
SRR5819905	Hordeum vulgare	Bgh isolate 5874	untriggered	0 hai	bln1
SRR5819906	Hordeum vulgare	Bgh isolate 5874	triggered	16 hai	bln1
SRR5819907	Hordeum vulgare	Bgh isolate 5874	triggered	16 hai	bln1
SRR5819908	Hordeum vulgare	Bgh isolate 5874	triggered	16 hai	bln1
SRR5819909	Hordeum vulgare	Bgh isolate 5874	triggered	20 hai	bln1
SRR5819910	Hordeum vulgare	Bgh isolate 5874	triggered	20 hai	bln1
SRR5819911	Hordeum vulgare	Bgh isolate 5874	triggered	20 hai	bln1
SRR5819912	Hordeum vulgare	Bgh isolate 5874	triggered	24 hai	bln1
SRR5819913	Hordeum vulgare	Bgh isolate 5874	triggered	24 hai	bln1
SRR5819914	Hordeum vulgare	Bgh isolate 5874	triggered	24 hai	bln1
SRR5819915	Hordeum vulgare	Bgh isolate 5874	triggered	32 hai	bln1
SRR5819916	Hordeum vulgare	Bgh isolate 5874	triggered	32 hai	bln1
SRR5819917	Hordeum vulgare	Bgh isolate 5874	triggered	32 hai	bln1
SRR5819918	Hordeum vulgare	Bgh isolate 5874	triggered	48 hai	bln1
SRR5819919	Hordeum vulgare	Bgh isolate 5874	triggered	48 hai	bln1
SRR5819920	Hordeum vulgare	Bgh isolate 5874	triggered	48 hai	bln1
SRR5819921	Hordeum vulgare	Bgh isolate 5874	untriggered	0 hai	mla6_bln1
SRR5819922	Hordeum vulgare	Bgh isolate 5874	untriggered	0 hai	mla6_bln1
SRR5819924	Hordeum vulgare	Bgh isolate 5874	triggered	16 hai	mla6_bln1
SRR5819926	Hordeum vulgare	Bgh isolate 5874	triggered	16 hai	mla6_bln1
SRR5819927	Hordeum vulgare	Bgh isolate 5874	triggered	20 hai	mla6_bln1
SRR5819928	Hordeum vulgare	Bgh isolate 5874	triggered	20 hai	mla6_bln1
SRR5819929	Hordeum vulgare	Bgh isolate 5874	triggered	20 hai	mla6_bln1
SRR5819930	Hordeum vulgare	Bgh isolate 5874	triggered	24 hai	mla6_bln1
SRR5819931	Hordeum vulgare	Bgh isolate 5874	triggered	24 hai	mla6_bln1
SRR5819932	Hordeum vulgare	Bgh isolate 5874	triggered	24 hai	mla6_bln1
SRR5819933	Hordeum vulgare	Bgh isolate 5874	triggered	32 hai	mla6_bln1
SRR5819934	Hordeum vulgare	Bgh isolate 5874	triggered	32 hai	mla6_bln1
SRR5819935	Hordeum vulgare	Bgh isolate 5874	triggered	32 hai	mla6_bln1
SRR5819936	Hordeum vulgare	Bgh isolate 5874	triggered	48 hai	mla6_bln1
SRR5819937	Hordeum vulgare	Bgh isolate 5874	triggered	48 hai	mla6_bln1
SRR5819938	Hordeum vulgare	Bgh isolate 5874	triggered	48 hai	mla6_bln1
SRR5819861	Hordeum vulgare	Bgh isolate 5874	triggered	32 hai	WT
SRR5819899	Hordeum vulgare	Bgh isolate 5874	triggered	32 hai	rar3
SRR5819923	Hordeum vulgare	Bgh isolate 5874	untriggered	0 hai	mla6_bln1
SRR5819925	Hordeum vulgare	Bgh isolate 5874	triggered	16 hai	mla6_bln1
SRR8992569	Hordeum vulgare	Serendipita vermifera (systemic)	triggered	6 dai
SRR8992570	Hordeum vulgare	Serendipita vermifera (systemic)	triggered	6 dai
SRR8992572	Hordeum vulgare	Serendipita vermifera (systemic)	triggered	6 dai
SRR8992573	Hordeum vulgare	Serendipita vermifera (systemic)	triggered	6 dai
SRR8992574	Hordeum vulgare	Serendipita vermifera (systemic)	triggered	6 dai
SRR8992575	Hordeum vulgare	Serendipita vermifera (systemic)	triggered	6 dai
SRR8992576	Hordeum vulgare	Serendipita vermifera (systemic)	triggered	6 dai
SRR8992578	Hordeum vulgare	Serendipita vermifera (local)	triggered	6 dai
SRR8992579	Hordeum vulgare	Serendipita vermifera (local)	triggered	6 dai
SRR8992580	Hordeum vulgare	Serendipita vermifera (local)	triggered	6 dai
SRR8992581	Hordeum vulgare	Serendipita vermifera (local)	triggered	6 dai
SRR8992582	Hordeum vulgare	Serendipita vermifera (local)	triggered	6 dai
SRR8992583	Hordeum vulgare	Serendipita vermifera (local)	triggered	6 dai
SRR8992584	Hordeum vulgare	Serendipita vermifera (local)	triggered	6 dai
SRR8992585	Hordeum vulgare	Serendipita vermifera (local)	triggered	6 dai
SRR8992587	Hordeum vulgare	Bipolaris sorokiniana (systemic)	triggered	6 dai
SRR8992588	Hordeum vulgare	Bipolaris sorokiniana (systemic)	triggered	6 dai
SRR8992589	Hordeum vulgare	Bipolaris sorokiniana (systemic)	triggered	6 dai
SRR8992590	Hordeum vulgare	Bipolaris sorokiniana (systemic)	triggered	6 dai
SRR8992591	Hordeum vulgare	Bipolaris sorokiniana (systemic)	triggered	6 dai
SRR8992592	Hordeum vulgare	Bipolaris sorokiniana (systemic)	triggered	6 dai
SRR8992593	Hordeum vulgare	Bipolaris sorokiniana (systemic)	triggered	6 dai
SRR8992594	Hordeum vulgare	Bipolaris sorokiniana (systemic)	triggered	6 dai
SRR8992595	Hordeum vulgare	Bipolaris sorokiniana (systemic)	triggered	6 dai
SRR8992596	Hordeum vulgare	Bipolaris sorokiniana (local)	triggered	6 dai
SRR8992597	Hordeum vulgare	Bipolaris sorokiniana (local)	triggered	6 dai
SRR8992598	Hordeum vulgare	Bipolaris sorokiniana (local)	triggered	6 dai
SRR8992599	Hordeum vulgare	Bipolaris sorokiniana (local)	triggered	6 dai
SRR8992600	Hordeum vulgare	Bipolaris sorokiniana (local)	triggered	6 dai
SRR8992601	Hordeum vulgare	Bipolaris sorokiniana (local)	triggered	6 dai
SRR8992602	Hordeum vulgare	Bipolaris sorokiniana (local)	triggered	6 dai
SRR8992603	Hordeum vulgare	Bipolaris sorokiniana (local)	triggered	6 dai
SRR8992604	Hordeum vulgare	Bipolaris sorokiniana (local)	triggered	6 dai
SRR8992606	Hordeum vulgare	Serendipita vermifera (local) and Bipolaris sorokiniana (systemic)	triggered	6 dai
SRR8992607	Hordeum vulgare	Serendipita vermifera (local) and Bipolaris sorokiniana (systemic)	triggered	6 dai
SRR8992608	Hordeum vulgare	Serendipita vermifera (local) and Bipolaris sorokiniana (systemic)	triggered	6 dai
SRR8992609	Hordeum vulgare	Serendipita vermifera (local) and Bipolaris sorokiniana (systemic)	triggered	6 dai
SRR8992610	Hordeum vulgare	Serendipita vermifera (local) and Bipolaris sorokiniana (systemic)	triggered	6 dai
SRR8992612	Hordeum vulgare	Serendipita vermifera (local) and Bipolaris sorokiniana (systemic)	triggered	6 dai
SRR8992613	Hordeum vulgare	Serendipita vermifera (local) and Bipolaris sorokiniana (systemic)	triggered	6 dai
SRR8992614	Hordeum vulgare	Serendipita vermifera (systemic) and Bipolaris sorokiniana (local)	triggered	6 dai
SRR8992615	Hordeum vulgare	Serendipita vermifera (systemic) and Bipolaris sorokiniana (local)	triggered	6 dai
SRR8992616	Hordeum vulgare	Serendipita vermifera (systemic) and Bipolaris sorokiniana (local)	triggered	6 dai
SRR8992617	Hordeum vulgare	Serendipita vermifera (systemic) and Bipolaris sorokiniana (local)	triggered	6 dai
SRR8992618	Hordeum vulgare	Serendipita vermifera (systemic) and Bipolaris sorokiniana (local)	triggered	6 dai
SRR8992619	Hordeum vulgare	Serendipita vermifera (systemic) and Bipolaris sorokiniana (local)	triggered	6 dai
SRR8992620	Hordeum vulgare	Serendipita vermifera (systemic) and Bipolaris sorokiniana (local)	triggered	6 dai
SRR8992622	Hordeum vulgare	Serendipita vermifera (systemic) and Bipolaris sorokiniana (local)	triggered	6 dai
SRR8992623	Hordeum vulgare	Bipolaris sorokiniana (local) and Serendipita vermifera (local)	triggered	6 dai
SRR8992624	Hordeum vulgare	Bipolaris sorokiniana (local) and Serendipita vermifera (local)	triggered	6 dai
SRR8992625	Hordeum vulgare	Bipolaris sorokiniana (local) and Serendipita vermifera (local)	triggered	6 dai
SRR8992626	Hordeum vulgare	Bipolaris sorokiniana (local) and Serendipita vermifera (local)	triggered	6 dai
SRR8992627	Hordeum vulgare	Bipolaris sorokiniana (local) and Serendipita vermifera (local)	triggered	6 dai
SRR8992628	Hordeum vulgare	Bipolaris sorokiniana (local) and Serendipita vermifera (local)	triggered	6 dai
SRR8992629	Hordeum vulgare	Bipolaris sorokiniana (local) and Serendipita vermifera (local)	triggered	6 dai
SRR8992630	Hordeum vulgare	Bipolaris sorokiniana (local) and Serendipita vermifera (local)	triggered	6 dai
SRR8992631	Hordeum vulgare	Bipolaris sorokiniana (local) and Serendipita vermifera (local)	triggered	6 dai
SRR8992586	Hordeum vulgare	Serendipita vermifera (local)	triggered	6 dai
SRR8992605	Hordeum vulgare	Serendipita vermifera (local) and Bipolaris sorokiniana (systemic)	triggered	6 dai
SRR8992577	Hordeum vulgare	Serendipita vermifera (systemic)	triggered	6 dai
SRR8992571	Hordeum vulgare	Serendipita vermifera (systemic)	triggered	6 dai
SRR8992621	Hordeum vulgare	Serendipita vermifera (systemic) and Bipolaris sorokiniana (local)	triggered	6 dai
SRR8992611	Hordeum vulgare	Serendipita vermifera (local) and Bipolaris sorokiniana (systemic)	triggered	6 dai
SRR10424535	Musa acuminata	Fusarium oxysporum f. sp. cubense race4	triggered
SRR10424536	Musa acuminata	Fusarium oxysporum f. sp. cubense race4	triggered
SRR10424537	Musa acuminata	Fusarium oxysporum f. sp. cubense race4	triggered
SRR10424538	Musa acuminata	Fusarium oxysporum f. sp. cubense race1	triggered
SRR10424539	Musa acuminata	Fusarium oxysporum f. sp. cubense race1	triggered
SRR10424540	Musa acuminata	Fusarium oxysporum f. sp. cubense race1	triggered
SRR10424541	Musa acuminata	mock	untriggered
SRR10424542	Musa acuminata	mock	untriggered
SRR10424543	Musa acuminata	mock	untriggered
SRR5997707	Musa acuminata	mock	untriggered	12 hai	Kayinja
SRR5997708	Musa acuminata	mock	untriggered	12 hai	Kayinja
SRR5997709	Musa acuminata	mock	untriggered	48 hai	Kayinja
SRR5997710	Musa acuminata	mock	untriggered	12 hai	Kayinja
SRR5997711	Musa acuminata	mock	untriggered	48 hai	Kayinja
SRR5997712	Musa acuminata	mock	untriggered	48 hai	Kayinja
SRR5997713	Musa acuminata	Xanthomonas campestris pv. musacearum	triggered	0 hai	Kayinja
SRR5997714	Musa acuminata	Xanthomonas campestris pv. musacearum	triggered	0 hai	Kayinja
SRR5997715	Musa acuminata	Xanthomonas campestris pv. musacearum	triggered	12 hai	Kayinja
SRR5997716	Musa acuminata	Xanthomonas campestris pv. musacearum	triggered	0 hai	Kayinja
SRR5997729	Musa acuminata	Xanthomonas campestris pv. musacearum	triggered	48 hai	Kayinja
SRR5997730	Musa acuminata	Xanthomonas campestris pv. musacearum	triggered	48 hai	Kayinja
SRR5997731	Musa acuminata	Xanthomonas campestris pv. musacearum	triggered	12 hai	Kayinja
SRR5997732	Musa acuminata	Xanthomonas campestris pv. musacearum	triggered	12 hai	Kayinja
SRR5997736	Musa acuminata	Xanthomonas campestris pv. musacearum	triggered	48 hai	Kayinja
SRR1636826	Oryza sativa	mock	untriggered
SRR1636844	Oryza sativa	mock	untriggered
SRR1636847	Oryza sativa	Magnaporthe oryzae Zhong	triggered		resistant
SRR1636852	Oryza sativa	Magnaporthe oryzae ZB13	triggered		susceptible
SRR1636814	Oryza sativa	mock	untriggered
SRR1636829	Oryza sativa	Magnaporthe oryzae Zhong	triggered		resistant
SRR1636838	Oryza sativa	mock	untriggered
SRR1636841	Oryza sativa	Magnaporthe oryzae Zhong	triggered		resistant
SRR1636859	Oryza sativa	Magnaporthe oryzae Zhong	triggered		resistant
SRR1636831	Oryza sativa	mock	untriggered
SRR1636835	Oryza sativa	Magnaporthe oryzae Zhong	triggered		resistant
SRR1636836	Oryza sativa	Magnaporthe oryzae Zhong	triggered		resistant
SRR1636849	Oryza sativa	mock	untriggered
SRR1636837	Oryza sativa	mock	untriggered
SRR1636860	Oryza sativa	Magnaporthe oryzae Zhong	triggered		resistant
SRR1636817	Oryza sativa	Magnaporthe oryzae Zhong	triggered		resistant
SRR1636813	Oryza sativa	mock	untriggered
SRR1636846	Oryza sativa	Magnaporthe oryzae ZB13	triggered		resistant
SRR1636839	Oryza sativa	Magnaporthe oryzae ZB13	triggered		susceptible
SRR1636821	Oryza sativa	Magnaporthe oryzae ZB13	triggered		resistant
SRR1636854	Oryza sativa	Magnaporthe oryzae Zhong	triggered		resistant
SRR1636856	Oryza sativa	mock	untriggered
SRR1636833	Oryza sativa	Magnaporthe oryzae ZB13	triggered		resistant
SRR1636848	Oryza sativa	Magnaporthe oryzae Zhong	triggered		resistant
SRR1636818	Oryza sativa	Magnaporthe oryzae Zhong	triggered		resistant
SRR1636828	Oryza sativa	Magnaporthe oryzae ZB13	triggered		susceptible
SRR1636830	Oryza sativa	Magnaporthe oryzae Zhong	triggered		resistant
SRR1636832	Oryza sativa	mock	untriggered
SRR1636840	Oryza sativa	Magnaporthe oryzae ZB13	triggered		susceptible
SRR1636815	Oryza sativa	Magnaporthe oryzae ZB13	triggered		susceptible
SRR1636825	Oryza sativa	mock	untriggered
SRR1636827	Oryza sativa	Magnaporthe oryzae ZB13	triggered		susceptible
SRR1636855	Oryza sativa	mock	untriggered
SRR1636820	Oryza sativa	mock	untriggered
SRR1636816	Oryza sativa	Magnaporthe oryzae ZB13	triggered		susceptible
SRR1636850	Oryza sativa	mock	untriggered
SRR1636842	Oryza sativa	Magnaporthe oryzae Zhong	triggered		resistant
SRR1636858	Oryza sativa	Magnaporthe oryzae ZB13	triggered		resistant
SRR1636819	Oryza sativa	mock	untriggered
SRR1636824	Oryza sativa	Magnaporthe oryzae Zhong	triggered		resistant
SRR1636834	Oryza sativa	Magnaporthe oryzae ZB13	triggered		resistant
SRR1636843	Oryza sativa	mock	untriggered
SRR1636845	Oryza sativa	Magnaporthe oryzae ZB13	triggered		resistant
SRR1636853	Oryza sativa	Magnaporthe oryzae Zhong	triggered		resistant
SRR1636851	Oryza sativa	Magnaporthe oryzae ZB13	triggered		susceptible
SRR1636857	Oryza sativa	Magnaporthe oryzae ZB13	triggered		resistant
SRR1636822	Oryza sativa	Magnaporthe oryzae ZB13	triggered		resistant
SRR1636823	Oryza sativa	Magnaporthe oryzae Zhong	triggered		resistant
SRR8067633	Oryza sativa	Tilletia horrida	triggered	24 hai	jiangcheng 3A
SRR8067634	Oryza sativa	Tilletia horrida	triggered	24 hai	jiangcheng 3A
SRR8067635	Oryza sativa	Tilletia horrida	triggered	12 hai	jiangcheng 3A
SRR8067636	Oryza sativa	Tilletia horrida	triggered	24 hai	jiangcheng 3A
SRR8067637	Oryza sativa	Tilletia horrida	triggered	12 hai	jiangcheng 3A
SRR8067638	Oryza sativa	Tilletia horrida	triggered	12 hai	jiangcheng 3A
SRR8067639	Oryza sativa	Tilletia horrida	triggered	8 hai	jiangcheng 3A
SRR8067640	Oryza sativa	Tilletia horrida	triggered	8 hai	jiangcheng 3A
SRR8067641	Oryza sativa	uninfected	untriggered	0 hai	jiangcheng 3A
SRR8067642	Oryza sativa	Tilletia horrida	triggered	8 hai	jiangcheng 3A
SRR8067643	Oryza sativa	Tilletia horrida	triggered	8 hai	9311A
SRR8067644	Oryza sativa	Tilletia horrida	triggered	8 hai	9311A
SRR8067645	Oryza sativa	Tilletia horrida	triggered	12 hai	9311A
SRR8067646	Oryza sativa	Tilletia horrida	triggered	12 hai	9311A
SRR8067647	Oryza sativa	uninfected	untriggered	0 hai	9311A
SRR8067648	Oryza sativa	uninfected	untriggered	0 hai	9311A
SRR8067649	Oryza sativa	Tilletia horrida	triggered	8 hai	9311A
SRR8067650	Oryza sativa	uninfected	untriggered	0 hai	9311A
SRR8067651	Oryza sativa	Tilletia horrida	triggered	24 hai	9311A
SRR8067652	Oryza sativa	Tilletia horrida	triggered	12 hai	9311A
SRR8067653	Oryza sativa	Tilletia horrida	triggered	72 hai	jiangcheng 3A
SRR8067654	Oryza sativa	Tilletia horrida	triggered	72 hai	jiangcheng 3A
SRR8067655	Oryza sativa	Tilletia horrida	triggered	48 hai	jiangcheng 3A
SRR8067656	Oryza sativa	Tilletia horrida	triggered	48 hai	jiangcheng 3A
SRR8067657	Oryza sativa	Tilletia horrida	triggered	72 hai	jiangcheng 3A
SRR8067658	Oryza sativa	Tilletia horrida	triggered	48 hai	jiangcheng 3A
SRR8067659	Oryza sativa	Tilletia horrida	triggered	72 hai	9311A
SRR8067660	Oryza sativa	Tilletia horrida	triggered	72 hai	9311A
SRR8067661	Oryza sativa	Tilletia horrida	triggered	72 hai	9311A
SRR8067662	Oryza sativa	Tilletia horrida	triggered	48 hai	9311A
SRR8067663	Oryza sativa	Tilletia horrida	triggered	48 hai	9311A
SRR8067664	Oryza sativa	Tilletia horrida	triggered	48 hai	9311A
SRR8067665	Oryza sativa	Tilletia horrida	triggered	24 hai	9311A
SRR8067666	Oryza sativa	Tilletia horrida	triggered	24 hai	9311A
SRR8067667	Oryza sativa	uninfected	untriggered	0 hai	jiangcheng 3A
SRR8067668	Oryza sativa	uninfected	untriggered	0 hai	jiangcheng 3A
SRR1952778	Oryza sativa	Xanthomonas oryzae pv. oryzicola	triggered	48 hai	cv. Nipponbare vs isolate BLS256
SRR1952779	Oryza sativa	Xanthomonas oryzae pv. oryzicola	triggered	48 hai	cv. Nipponbare vs isolate BLS256
SRR1952780	Oryza sativa	Xanthomonas oryzae pv. oryzicola	triggered	48 hai	cv. Nipponbare vs isolate BLS256
SRR1952781	Oryza sativa	Xanthomonas oryzae pv. oryzicola	triggered	48 hai	cv. Nipponbare vs isolate BLS279
SRR1952782	Oryza sativa	Xanthomonas oryzae pv. oryzicola	triggered	48 hai	cv. Nipponbare vs isolate BLS279
SRR1952783	Oryza sativa	Xanthomonas oryzae pv. oryzicola	triggered	48 hai	cv. Nipponbare vs isolate BLS279
SRR1952784	Oryza sativa	Xanthomonas oryzae pv. oryzicola	triggered	48 hai	cv. Nipponbare vs isolate CFBP2286
SRR1952785	Oryza sativa	Xanthomonas oryzae pv. oryzicola	triggered	48 hai	cv. Nipponbare vs isolate CFBP2286
SRR1952786	Oryza sativa	Xanthomonas oryzae pv. oryzicola	triggered	48 hai	cv. Nipponbare vs isolate CFBP2286
SRR1952787	Oryza sativa	Xanthomonas oryzae pv. oryzicola	triggered	48 hai	cv. Nipponbare vs isolate B8-12
SRR1952788	Oryza sativa	Xanthomonas oryzae pv. oryzicola	triggered	48 hai	cv. Nipponbare vs isolate B8-12
SRR1952789	Oryza sativa	Xanthomonas oryzae pv. oryzicola	triggered	48 hai	cv. Nipponbare vs isolate B8-12
SRR1952790	Oryza sativa	Xanthomonas oryzae pv. oryzicola	triggered	48 hai	cv. Nipponbare vs isolate L8
SRR1952791	Oryza sativa	Xanthomonas oryzae pv. oryzicola	triggered	48 hai	cv. Nipponbare vs isolate L8
SRR1952792	Oryza sativa	Xanthomonas oryzae pv. oryzicola	triggered	48 hai	cv. Nipponbare vs isolate L8
SRR1952793	Oryza sativa	Xanthomonas oryzae pv. oryzicola	triggered	48 hai	cv. Nipponbare vs isolate RS105
SRR1952794	Oryza sativa	Xanthomonas oryzae pv. oryzicola	triggered	48 hai	cv. Nipponbare vs isolate RS105
SRR1952795	Oryza sativa	Xanthomonas oryzae pv. oryzicola	triggered	48 hai	cv. Nipponbare vs isolate RS105
SRR1952796	Oryza sativa	Xanthomonas oryzae pv. oryzicola	triggered	48 hai	cv. Nipponbare vs isolate BXOR1
SRR1952797	Oryza sativa	Xanthomonas oryzae pv. oryzicola	triggered	48 hai	cv. Nipponbare vs isolate BXOR1
SRR1952798	Oryza sativa	Xanthomonas oryzae pv. oryzicola	triggered	48 hai	cv. Nipponbare vs isolate BXOR1
SRR1952799	Oryza sativa	Xanthomonas oryzae pv. oryzicola	triggered	48 hai	cv. Nipponbare vs isolate CFBP7331
SRR1952800	Oryza sativa	Xanthomonas oryzae pv. oryzicola	triggered	48 hai	cv. Nipponbare vs isolate CFBP7331
SRR1952801	Oryza sativa	Xanthomonas oryzae pv. oryzicola	triggered	48 hai	cv. Nipponbare vs isolate CFBP7331
SRR1952802	Oryza sativa	Xanthomonas oryzae pv. oryzicola	triggered	48 hai	cv. Nipponbare vs isolate CFBP7341
SRR1952803	Oryza sativa	Xanthomonas oryzae pv. oryzicola	triggered	48 hai	cv. Nipponbare vs isolate CFBP7341
SRR1952804	Oryza sativa	Xanthomonas oryzae pv. oryzicola	triggered	48 hai	cv. Nipponbare vs isolate CFBP7341
SRR1952805	Oryza sativa	Xanthomonas oryzae pv. oryzicola	triggered	48 hai	cv. Nipponbare vs isolate CFBP7342
SRR1952806	Oryza sativa	Xanthomonas oryzae pv. oryzicola	triggered	48 hai	cv. Nipponbare vs isolate CFBP7342
SRR1952807	Oryza sativa	Xanthomonas oryzae pv. oryzicola	triggered	48 hai	cv. Nipponbare vs isolate CFBP7342
SRR1952808	Oryza sativa	mock	untriggered	48 hai	cv. Nipponbare
SRR1952809	Oryza sativa	mock	untriggered	48 hai	cv. Nipponbare
SRR1952810	Oryza sativa	mock	untriggered	48 hai	cv. Nipponbare
SRR5786587	Zea mays	uninfected	untriggered		w22
SRR5786588	Zea mays	uninfected	untriggered		w22
SRR5786589	Zea mays	uninfected	untriggered		w22
SRR5786590	Zea mays	uninfected	untriggered		w22Htn1
SRR5786591	Zea mays	uninfected	untriggered		w22Htn1
SRR5786592	Zea mays	uninfected	untriggered		w22Htn1
SRR5786593	Zea mays	uninfected	untriggered		B37
SRR5786594	Zea mays	uninfected	untriggered		B37
SRR5786595	Zea mays	uninfected	untriggered		B37
SRR5786596	Zea mays	uninfected	untriggered		B37Htn1
SRR5786597	Zea mays	uninfected	untriggered		B37Htn1
SRR5786598	Zea mays	uninfected	untriggered		B37Htn1
SRR5786599	Zea mays	Exserohilum turcicum	triggered		w22
SRR5786600	Zea mays	Exserohilum turcicum	triggered		w22
SRR5786601	Zea mays	Exserohilum turcicum	triggered		w22
SRR5786602	Zea mays	Exserohilum turcicum	triggered		w22Htn1
SRR5786603	Zea mays	Exserohilum turcicum	triggered		w22Htn1
SRR5786604	Zea mays	Exserohilum turcicum	triggered		w22Htn1
SRR5786605	Zea mays	Exserohilum turcicum	triggered		B37
SRR5786606	Zea mays	Exserohilum turcicum	triggered		B37
SRR5786607	Zea mays	Exserohilum turcicum	triggered		B37
SRR5786608	Zea mays	Exserohilum turcicum	triggered		B37Htn1
SRR5786609	Zea mays	Exserohilum turcicum	triggered		B37Htn1
SRR5786610	Zea mays	Exserohilum turcicum	triggered		B37Htn1
SRR5786611	Zea mays	Exserohilum turcicum	triggered		w22
SRR5786612	Zea mays	Exserohilum turcicum	triggered		w22
SRR5786613	Zea mays	Exserohilum turcicum	triggered		w22
SRR5786614	Zea mays	Exserohilum turcicum	triggered		w22Htn1
SRR5786615	Zea mays	Exserohilum turcicum	triggered		w22Htn1
SRR5786616	Zea mays	Exserohilum turcicum	triggered		w22Htn1
SRR5786617	Zea mays	Exserohilum turcicum	triggered		B37
SRR5786618	Zea mays	Exserohilum turcicum	triggered		B37
SRR5786619	Zea mays	Exserohilum turcicum	triggered		B37
SRR5786620	Zea mays	Exserohilum turcicum	triggered		B37Htn1
SRR5786621	Zea mays	Exserohilum turcicum	triggered		B37Htn1
SRR5786622	Zea mays	Exserohilum turcicum	triggered		B37Htn1
SRR5786623	Zea mays	Exserohilum turcicum	triggered		w22
SRR5786624	Zea mays	Exserohilum turcicum	triggered		w22
SRR5786625	Zea mays	Exserohilum turcicum	triggered		w22
SRR5786626	Zea mays	Exserohilum turcicum	triggered		w22Htn1
SRR5786627	Zea mays	Exserohilum turcicum	triggered		w22Htn1
SRR5786628	Zea mays	Exserohilum turcicum	triggered		w22Htn1
SRR5786629	Zea mays	Exserohilum turcicum	triggered		B37
SRR5786630	Zea mays	Exserohilum turcicum	triggered		B37
SRR5786631	Zea mays	Exserohilum turcicum	triggered		B37
SRR5786632	Zea mays	Exserohilum turcicum	triggered		B37Htn1
SRR5786633	Zea mays	Exserohilum turcicum	triggered		B37Htn1
SRR5786634	Zea mays	Exserohilum turcicum	triggered		B37Htn1
SRR8895007	Zea mays	Fusarium graminearum	triggered	5 dai	PH-1
SRR8895008	Zea mays	Fusarium graminearum	triggered	5 dai	PH-1
SRR8895009	Zea mays	Fusarium graminearum	triggered	5 dai	PH-1
SRR8895010	Zea mays	Fusarium graminearum	triggered	5 dai	PH-1
SRR8895011	Zea mays	Fusarium graminearum	triggered	3 dai	PH-1
SRR8895012	Zea mays	Fusarium graminearum	triggered	3 dai	PH-1
SRR8895013	Zea mays	Fusarium graminearum	triggered	3 dai	PH-1
SRR8895014	Zea mays	Fusarium graminearum	triggered	3 dai	PH-1
SRR8895015	Zea mays	Fusarium graminearum	triggered	7 dai	PH-1
SRR8895016	Zea mays	Fusarium graminearum	triggered	7 dai	PH-1
SRR8895020	Zea mays	Fusarium graminearum	triggered	7 dai	PH-1
SRR8895019	Zea mays	Fusarium graminearum	triggered	7 dai	PH-1
SRR391823	Zea mays	Colletotrichum graminicola	triggered	24 hai	Pre-penetration appressoria, 24h
SRR391824	Zea mays	Colletotrichum graminicola	triggered	24 hai	Pre-penetration appressoria, 24h
SRR391825	Zea mays	Colletotrichum graminicola	triggered	36 hai	Biotrophic phase, 36h
SRR391826	Zea mays	Colletotrichum graminicola	triggered	60 hai	Necrotrophic phase, 60h
SRR391827	Zea mays	Colletotrichum graminicola	triggered	24 hai	Pre-penetration appressoria, 24h
SRR391828	Zea mays	Colletotrichum graminicola	triggered	24 hai	Pre-penetration appressoria, 24h
SRR391829	Zea mays	Colletotrichum graminicola	triggered	36 hai	Biotrophic phase, 36h
SRR391830	Zea mays	Colletotrichum graminicola	triggered	60 hai	Necrotrophic phase, 60h
SRR391831	Zea mays	Colletotrichum graminicola	triggered	24 hai	Pre-penetration appressoria, 24h
SRR391832	Zea mays	Colletotrichum graminicola	triggered	24 hai	Pre-penetration appressoria, 24h
SRR391833	Zea mays	Colletotrichum graminicola	triggered	36 hai	Biotrophic phase, 36h
SRR391834	Zea mays	Colletotrichum graminicola	triggered	60 hai	Necrotrophic phase, 60h
SRR391835	Zea mays	Colletotrichum graminicola	triggered	24 hai	Pre-penetration appressoria, 24h
SRR391836	Zea mays	Colletotrichum graminicola	triggered	24 hai	Pre-penetration appressoria, 24h
SRR391837	Zea mays	Colletotrichum graminicola	triggered	36 hai	Biotrophic phase, 36h
SRR391838	Zea mays	Colletotrichum graminicola	triggered	60 hai	Necrotrophic phase, 60h
SRR391839	Zea mays	Colletotrichum graminicola	triggered	24 hai	Pre-penetration appressoria, 24h
SRR391840	Zea mays	Colletotrichum graminicola	triggered	24 hai	Pre-penetration appressoria, 24h
SRR391841	Zea mays	Colletotrichum graminicola	triggered	24 hai	Pre-penetration appressoria, 24h
SRR391842	Zea mays	Colletotrichum graminicola	triggered	24 hai	Pre-penetration appressoria, 24h
SRR391843	Zea mays	Colletotrichum graminicola	triggered	24 hai	Pre-penetration appressoria, 24h
SRR391844	Zea mays	Colletotrichum graminicola	triggered	24 hai	Pre-penetration appressoria, 24h
SRR6039706	Zea mays	Ustilago maydis	triggered	12 hai
SRR6039707	Zea mays	Ustilago maydis	triggered	12 hai
SRR6039708	Zea mays	Ustilago maydis	triggered	12 hai
SRR6039709	Zea mays	Ustilago maydis	triggered	12 hai
SRR6039710	Zea mays	Ustilago maydis	triggered	12 hai
SRR6039711	Zea mays	Ustilago maydis	triggered	12 hai
SRR6039712	Zea mays	Ustilago maydis	triggered	12 hai
SRR6039713	Zea mays	Ustilago maydis	triggered	12 hai
SRR6039714	Zea mays	Ustilago maydis	triggered	12 hai
SRR6039715	Zea mays	Ustilago maydis	triggered	24 hai
SRR6039716	Zea mays	Ustilago maydis	triggered	24 hai
SRR6039717	Zea mays	Ustilago maydis	triggered	24 hai
SRR6039718	Zea mays	Ustilago maydis	triggered	24 hai
SRR6039719	Zea mays	Ustilago maydis	triggered	24 hai
SRR6039720	Zea mays	Ustilago maydis	triggered	24 hai
SRR6039721	Zea mays	Ustilago maydis	triggered	24 hai
SRR6039722	Zea mays	Ustilago maydis	triggered	24 hai
SRR6039723	Zea mays	Ustilago maydis	triggered	24 hai
SRR6039724	Zea mays	Ustilago maydis	triggered	2 dai
SRR6039725	Zea mays	Ustilago maydis	triggered	2 dai
SRR6039726	Zea mays	Ustilago maydis	triggered	2 dai
SRR6039727	Zea mays	Ustilago maydis	triggered	2 dai
SRR6039728	Zea mays	Ustilago maydis	triggered	2 dai
SRR6039729	Zea mays	Ustilago maydis	triggered	2 dai
SRR6039730	Zea mays	Ustilago maydis	triggered	4 dai
SRR6039731	Zea mays	Ustilago maydis	triggered	4 dai
SRR6039732	Zea mays	Ustilago maydis	triggered	4 dai
SRR6039733	Zea mays	Ustilago maydis	triggered	4 dai
SRR6039734	Zea mays	Ustilago maydis	triggered	6 dai
SRR6039735	Zea mays	Ustilago maydis	triggered	6 dai
SRR6039736	Zea mays	Ustilago maydis	triggered	6 dai
SRR6039737	Zea mays	Ustilago maydis	triggered	6 dai
SRR6039738	Zea mays	Ustilago maydis	triggered	6 dai
SRR6039739	Zea mays	Ustilago maydis	triggered	8 dai
SRR6039740	Zea mays	Ustilago maydis	triggered	8 dai
SRR6039741	Zea mays	Ustilago maydis	triggered	8 dai
SRR6039742	Zea mays	Ustilago maydis	triggered	12 dai
SRR6039743	Zea mays	Ustilago maydis	triggered	12 dai
SRR6039744	Zea mays	Ustilago maydis	triggered	12 dai
SRR6039745	Zea mays	mock	untriggered	12 hai
SRR6039746	Zea mays	mock	untriggered	12 hai
SRR6039747	Zea mays	mock	untriggered	12 hai
SRR6039748	Zea mays	mock	untriggered	24 hai
SRR6039749	Zea mays	mock	untriggered	24 hai
SRR6039750	Zea mays	mock	untriggered	24 hai
SRR6039751	Zea mays	mock	untriggered	2 dai
SRR6039752	Zea mays	mock	untriggered	2 dai
SRR6039753	Zea mays	mock	untriggered	2 dai
SRR6039754	Zea mays	mock	untriggered	4 dai
SRR6039755	Zea mays	mock	untriggered	4 dai
SRR6039756	Zea mays	mock	untriggered	4 dai
SRR6039757	Zea mays	mock	untriggered	6 dai
SRR6039758	Zea mays	mock	untriggered	6 dai
SRR6039759	Zea mays	mock	untriggered	6 dai
SRR6039760	Zea mays	mock	untriggered	8 dai
SRR6039761	Zea mays	mock	untriggered	8 dai
SRR6039762	Zea mays	mock	untriggered	8 dai
SRR6039763	Zea mays	mock	untriggered	12 dai
SRR6039764	Zea mays	mock	untriggered	12 dai
SRR6039765	Zea mays	mock	untriggered	12 dai
SRR7977545	Marchantia polymorpha	mock	untriggered	1 dai
SRR7977546	Marchantia polymorpha	mock	untriggered	1 dai
SRR7977547	Marchantia polymorpha	mock	untriggered	2 dai
SRR7977548	Marchantia polymorpha	mock	untriggered	1 dai
SRR7977549	Marchantia polymorpha	mock	untriggered	2 dai
SRR7977550	Marchantia polymorpha	mock	untriggered	2 dai
SRR8068335	Marchantia polymorpha	Phytophthora palmivora	triggered	2 dai
SRR8068336	Marchantia polymorpha	Phytophthora palmivora	triggered	2 dai
SRR8068337	Marchantia polymorpha	Phytophthora palmivora	triggered	1 dai
SRR8068338	Marchantia polymorpha	Phytophthora palmivora	triggered	1 dai
SRR8068339	Marchantia polymorpha	Phytophthora palmivora	triggered	1 dai
SRR8068340	Marchantia polymorpha	Phytophthora palmivora	triggered	2 dai
SRR8238958	Nicotiana benthamiana	Phytophthora kernoviae	triggered	24 hai
SRR8238959	Nicotiana benthamiana	Phytophthora kernoviae	triggered	24 hai
SRR8238960	Nicotiana benthamiana	Phytophthora kernoviae	triggered	72 hai
SRR8238961	Nicotiana benthamiana	Phytophthora kernoviae	triggered	72 hai
SRR8238962	Nicotiana benthamiana	Phytophthora kernoviae	triggered	48 hai
SRR8238963	Nicotiana benthamiana	Phytophthora kernoviae	triggered	48 hai
SRR8238964	Nicotiana benthamiana	Phytophthora kernoviae	triggered	24 hai
SRR8238965	Nicotiana benthamiana	Phytophthora kernoviae	triggered	24 hai
SRR8238966	Nicotiana benthamiana	Phytophthora kernoviae	triggered	72 hai
SRR8238967	Nicotiana benthamiana	Phytophthora kernoviae	triggered	72 hai
SRR8238968	Nicotiana benthamiana	Phytophthora kernoviae	triggered	48 hai
SRR8238969	Nicotiana benthamiana	Phytophthora kernoviae	triggered	48 hai
SRR6076954	Nicotiana benthamiana	Pseudomonas fluorescens	triggered	6 hai
SRR6076955	Nicotiana benthamiana	mock	untriggered	6 hai
SRR6076956	Nicotiana benthamiana	mock	untriggered	6 hai
SRR6076957	Nicotiana benthamiana	mock	untriggered	6 hai
SRR6076958	Nicotiana benthamiana	Pseudomonas fluorescens	triggered	6 hai
SRR6076959	Nicotiana benthamiana	Pseudomonas fluorescens	triggered	6 hai
SRR7878559	Nicotiana benthamiana	Agrobacteria empty vector	untriggered	24 hai	nrg1-1
SRR7878560	Nicotiana benthamiana	Agrobacteria empty vector	untriggered	24 hai	eds1-1
SRR7878561	Nicotiana benthamiana	Agrobacteria empty vector	untriggered	24 hai	roq1-1
SRR7878562	Nicotiana benthamiana	Agrobacteria empty vector	untriggered	24 hai	roq1-1
SRR7878563	Nicotiana benthamiana	Agrobacteria empty vector	untriggered	24 hai	eds1-1
SRR7878564	Nicotiana benthamiana	Agrobacteria empty vector	untriggered	24 hai	eds1-1
SRR7878565	Nicotiana benthamiana	Agrobacteria empty vector	untriggered	24 hai	WT
SRR7878566	Nicotiana benthamiana	Agrobacteria empty vector	untriggered	24 hai	WT
SRR7878567	Nicotiana benthamiana	Agrobacteria empty vector	untriggered	24 hai	roq1-1
SRR7878568	Nicotiana benthamiana	Agrobacteria empty vector	untriggered	24 hai	WT
SRR7878569	Nicotiana benthamiana	Agrobacteria XopQ	triggered	24 hai	nrg1-1
SRR7878570	Nicotiana benthamiana	Agrobacteria XopQ	triggered	24 hai	nrg1-1
SRR7878571	Nicotiana benthamiana	Agrobacteria XopQ	triggered	24 hai	eds1-1
SRR7878572	Nicotiana benthamiana	Agrobacteria XopQ	triggered	24 hai	nrg1-1
SRR7878573	Nicotiana benthamiana	Agrobacteria XopQ	triggered	24 hai	eds1-1
SRR7878574	Nicotiana benthamiana	Agrobacteria XopQ	triggered	24 hai	eds1-1
SRR7878575	Nicotiana benthamiana	Agrobacteria XopQ	triggered	24 hai	roq1-1
SRR7878576	Nicotiana benthamiana	Agrobacteria XopQ	triggered	24 hai	roq1-1
SRR7878577	Nicotiana benthamiana	Agrobacteria XopQ	triggered	24 hai	roq1-1
SRR7878578	Nicotiana benthamiana	Agrobacteria XopQ	triggered	24 hai	WT
SRR7878579	Nicotiana benthamiana	Agrobacteria XopQ	triggered	24 hai	WT
SRR7878580	Nicotiana benthamiana	Agrobacteria XopQ	triggered	24 hai	WT
SRR7878581	Nicotiana benthamiana	Agrobacteria empty vector	untriggered	24 hai	nrg1-1
SRR7878582	Nicotiana benthamiana	Agrobacteria empty vector	untriggered	24 hai	nrg1-1
SRR1818387	Arabidopsis thaliana	mock	untriggered	14 hai	WT
SRR1818388	Arabidopsis thaliana	mock	untriggered	14 hai	WT
SRR1818389	Arabidopsis thaliana	mock	untriggered	14 hai	WT
SRR1818390	Arabidopsis thaliana	Botrytis cinerea	triggered	14 hai	WT
SRR1818391	Arabidopsis thaliana	Botrytis cinerea	triggered	14 hai	WT
SRR1818392	Arabidopsis thaliana	Botrytis cinerea	triggered	14 hai	WT
SRR4048211	Arabidopsis thaliana	untreated	untriggered	0 hai	WT
SRR4048212	Arabidopsis thaliana	flg22	triggered	1 hai	WT
SRR4048213	Arabidopsis thaliana	flg22	triggered	2 hai	WT
SRR4048223	Arabidopsis thaliana	untreated	untriggered	0 hai	WT
SRR4048224	Arabidopsis thaliana	flg22	triggered	1 hai	WT
SRR4048225	Arabidopsis thaliana	flg22	triggered	2 hai	WT
SRR4048235	Arabidopsis thaliana	untreated	untriggered	0 hai	WT
SRR4048236	Arabidopsis thaliana	flg22	triggered	1 hai	WT
SRR4048237	Arabidopsis thaliana	flg22	triggered	2 hai	WT
Emoy2_1dpi_rep1	Arabidopsis thaliana	Hyaloperonospora arabidopsidis	triggered	1 dai	incompatible
Emoy2_1dpi_rep2	Arabidopsis thaliana	Hyaloperonospora arabidopsidis	triggered	1 dai	incompatible
Emoy2_1dpi_rep3	Arabidopsis thaliana	Hyaloperonospora arabidopsidis	triggered	1 dai	incompatible
Emoy2_3dpi_rep1	Arabidopsis thaliana	Hyaloperonospora arabidopsidis	triggered	3 dai	incompatible
Emoy2_3dpi_rep2	Arabidopsis thaliana	Hyaloperonospora arabidopsidis	triggered	3 dai	incompatible
Emoy2_3dpi_rep3	Arabidopsis thaliana	Hyaloperonospora arabidopsidis	triggered	3 dai	incompatible
Emoy2_5dpi_rep1	Arabidopsis thaliana	Hyaloperonospora arabidopsidis	triggered	5 dai	incompatible
Emoy2_5dpi_rep2	Arabidopsis thaliana	Hyaloperonospora arabidopsidis	triggered	5 dai	incompatible
Emoy2_5dpi_rep3	Arabidopsis thaliana	Hyaloperonospora arabidopsidis	triggered	5 dai	incompatible
mock_1dpi_rep1	Arabidopsis thaliana	mock	untriggered	1 dai
mock_1dpi_rep2	Arabidopsis thaliana	mock	untriggered	1 dai
mock_1dpi_rep3	Arabidopsis thaliana	mock	untriggered	1 dai
mock_3dpi_rep1	Arabidopsis thaliana	mock	untriggered	3 dai
mock_3dpi_rep2	Arabidopsis thaliana	mock	untriggered	3 dai
mock_3dpi_rep3	Arabidopsis thaliana	mock	untriggered	3 dai
mock_5dpi_rep1	Arabidopsis thaliana	mock	untriggered	5 dai
mock_5dpi_rep2	Arabidopsis thaliana	mock	untriggered	5 dai
mock_5dpi_rep3	Arabidopsis thaliana	mock	untriggered	5 dai
Waco9_1dpi_rep1	Arabidopsis thaliana	Hyaloperonospora arabidopsidis	triggered	1 dai	compatible
Waco9_1dpi_rep2	Arabidopsis thaliana	Hyaloperonospora arabidopsidis	triggered	1 dai	compatible
Waco9_1dpi_rep3	Arabidopsis thaliana	Hyaloperonospora arabidopsidis	triggered	1 dai	compatible
Waco9_3dpi_rep1	Arabidopsis thaliana	Hyaloperonospora arabidopsidis	triggered	3 dai	compatible
Waco9_3dpi_rep2	Arabidopsis thaliana	Hyaloperonospora arabidopsidis	triggered	3 dai	compatible
Waco9_3dpi_rep3	Arabidopsis thaliana	Hyaloperonospora arabidopsidis	triggered	3 dai	compatible
Waco9_5dpi_rep1	Arabidopsis thaliana	Hyaloperonospora arabidopsidis	triggered	5 dai	compatible
Waco9_5dpi_rep2	Arabidopsis thaliana	Hyaloperonospora arabidopsidis	triggered	5 dai	compatible
Waco9_5dpi_rep3	Arabidopsis thaliana	Hyaloperonospora arabidopsidis	triggered	5 dai	compatible
SRR7429851	Arabidopsis thaliana	untreated	untriggered	0 hai
SRR7429855	Arabidopsis thaliana	Pseudomonas syringae pv tomato DC3000 avrRps4	triggered	8 hai	incompatible
SRR7429859	Arabidopsis thaliana	Pseudomonas syringae pv tomato DC3000 avrRps4	triggered	24 hai	incompatible
SRR7429869	Arabidopsis thaliana	untreated	untriggered	0 hai
SRR7429873	Arabidopsis thaliana	Pseudomonas syringae pv tomato DC3000 avrRps4	triggered	8 hai	incompatible
SRR7429877	Arabidopsis thaliana	Pseudomonas syringae pv tomato DC3000 avrRps4	triggered	24 hai	incompatible
SRR7429881	Arabidopsis thaliana	untreated	untriggered	0 hai
SRR7429885	Arabidopsis thaliana	Pseudomonas syringae pv tomato DC3000 avrRps4	triggered	8 hai	incompatible
SRR9331156	Arabidopsis thaliana	mock	untriggered	6 hai
SRR9331157	Arabidopsis thaliana	flg22	triggered	24 hai
SRR9331158	Arabidopsis thaliana	nlp20	triggered	1 hai
SRR9331159	Arabidopsis thaliana	mock	untriggered	24 hai
SRR9331160	Arabidopsis thaliana	nlp20	triggered	24 hai
SRR9331161	Arabidopsis thaliana	flg22	triggered	6 hai
SRR9331164	Arabidopsis thaliana	nlp20	triggered	6 hai
SRR9331165	Arabidopsis thaliana	mock	untriggered	1 hai
SRR9331166	Arabidopsis thaliana	chitin_hexamer	triggered	24 hai
SRR9331167	Arabidopsis thaliana	chitin_hexamer	triggered	6 hai
SRR9331168	Arabidopsis thaliana	mock	untriggered	6 hai
SRR9331169	Arabidopsis thaliana	nlp20	triggered	1 hai
SRR9331170	Arabidopsis thaliana	mock	untriggered	24 hai
SRR9331171	Arabidopsis thaliana	nlp20	triggered	24 hai
SRR9331172	Arabidopsis thaliana	flg22	triggered	1 hai
SRR9331173	Arabidopsis thaliana	mock	untriggered	0 hai
SRR9331174	Arabidopsis thaliana	chitin_hexamer	triggered	1 hai
SRR9331175	Arabidopsis thaliana	flg22	triggered	6 hai
SRR9331176	Arabidopsis thaliana	flg22	triggered	24 hai
SRR9331177	Arabidopsis thaliana	chitin_hexamer	triggered	1 hai
SRR9331178	Arabidopsis thaliana	nlp20	triggered	6 hai
SRR9331179	Arabidopsis thaliana	chitin_hexamer	triggered	24 hai
SRR9331180	Arabidopsis thaliana	flg22	triggered	1 hai
SRR9331181	Arabidopsis thaliana	flg22	triggered	24 hai
SRR9331182	Arabidopsis thaliana	mock	untriggered	24 hai
SRR9331183	Arabidopsis thaliana	mock	untriggered	6 hai
SRR9331184	Arabidopsis thaliana	chitin_hexamer	triggered	6 hai
SRR9331185	Arabidopsis thaliana	nlp20	triggered	24 hai
SRR9331186	Arabidopsis thaliana	mock	untriggered	0 hai
SRR9331187	Arabidopsis thaliana	nlp20	triggered	1 hai
SRR9331188	Arabidopsis thaliana	mock	untriggered	1 hai
SRR9331189	Arabidopsis thaliana	flg22	triggered	6 hai
SRR9331190	Arabidopsis thaliana	nlp20	triggered	24 hai
SRR9331191	Arabidopsis thaliana	flg22	triggered	1 hai
SRR9331192	Arabidopsis thaliana	flg22	triggered	6 hai
SRR9331193	Arabidopsis thaliana	mock	untriggered	1 hai
SRR9331194	Arabidopsis thaliana	mock	untriggered	6 hai
SRR9331195	Arabidopsis thaliana	chitin_hexamer	triggered	6 hai
SRR9331196	Arabidopsis thaliana	chitin_hexamer	triggered	24 hai
SRR9331197	Arabidopsis thaliana	chitin_hexamer	triggered	1 hai
SRR9331198	Arabidopsis thaliana	nlp20	triggered	1 hai
SRR9331199	Arabidopsis thaliana	nlp20	triggered	6 hai
SRR9331200	Arabidopsis thaliana	mock	untriggered	24 hai
SRR9331203	Arabidopsis thaliana	mock	untriggered	0 hai
SRR9331204	Arabidopsis thaliana	chitin_hexamer	triggered	24 hai
SRR9331205	Arabidopsis thaliana	chitin_hexamer	triggered	6 hai
SRR9331206	Arabidopsis thaliana	nlp20	triggered	6 hai
SRR9331207	Arabidopsis thaliana	mock	untriggered	1 hai

### Sheet: Sheet1
Run	agent	GEO_Accession (exp)	time_point
SRR9331156	H2O	GSM3899015	6 h
SRR9331157	flg22	GSM3899016	24 h
SRR9331158	nlp20	GSM3899017	1 h
SRR9331159	H2O	GSM3899018	24 h
SRR9331160	nlp20	GSM3899019	24 h
SRR9331161	flg22	GSM3899020	6 h
SRR9331162	flg22	GSM3899021	1 h
SRR9331163	C6	GSM3899022	1 h
SRR9331164	nlp20	GSM3899023	6 h
SRR9331165	H2O	GSM3899024	1 h
SRR9331166	C6	GSM3899025	24 h
SRR9331167	C6	GSM3899026	6 h
SRR9331168	H2O	GSM3899027	6 h
SRR9331169	nlp20	GSM3899028	1 h
SRR9331170	H2O	GSM3899029	24 h
SRR9331171	nlp20	GSM3899030	24 h
SRR9331172	flg22	GSM3899031	1 h
SRR9331173	H2O	GSM3899032	0 h
SRR9331174	C6	GSM3899033	1 h
SRR9331175	flg22	GSM3899034	6 h
SRR9331176	flg22	GSM3899035	24 h
SRR9331177	C6	GSM3899036	1 h
SRR9331178	nlp20	GSM3899037	6 h
SRR9331179	C6	GSM3899038	24 h
SRR9331180	flg22	GSM3899039	1 h
SRR9331181	flg22	GSM3899040	24 h
SRR9331182	H2O	GSM3899041	24 h
SRR9331183	H2O	GSM3899042	6 h
SRR9331184	C6	GSM3899043	6 h
SRR9331185	nlp20	GSM3899044	24 h
SRR9331186	H2O	GSM3899045	0 h
SRR9331187	nlp20	GSM3899046	1 h
SRR9331188	H2O	GSM3899047	1 h
SRR9331189	flg22	GSM3899048	6 h
SRR9331190	nlp20	GSM3899049	24 h
SRR9331191	flg22	GSM3899050	1 h
SRR9331192	flg22	GSM3899051	6 h
SRR9331193	H2O	GSM3899052	1 h
SRR9331194	H2O	GSM3899053	6 h
SRR9331195	C6	GSM3899054	6 h
SRR9331196	C6	GSM3899055	24 h
SRR9331197	C6	GSM3899056	1 h
SRR9331198	nlp20	GSM3899057	1 h
SRR9331199	nlp20	GSM3899058	6 h
SRR9331200	H2O	GSM3899059	24 h
SRR9331201	flg22	GSM3899060	24 h
SRR9331202	H2O	GSM3899061	0 h
SRR9331203	H2O	GSM3899062	0 h
SRR9331204	C6	GSM3899063	24 h
SRR9331205	C6	GSM3899064	6 h
SRR9331206	nlp20	GSM3899065	6 h
SRR9331207	H2O	GSM3899066	1 h
